# Identification of CaVβ1 isoforms required for neuromuscular junction formation and maintenance

**DOI:** 10.1101/2025.06.10.658789

**Authors:** Vergnol Amélie, Bourguiba Aly, Bauché Stephanie, Traoré Massiré, Gelin Maxime, Gentil Christel, Pezet Sonia, Saillard Lucile, Meunier Pierre, Lemaitre Mégane, Perronnet Julianne, Tores Frederic, Gautier Candice, Guesmia Zoheir, Allemand Eric, Batsché Eric, Pietri-Rouxel France, Falcone Sestina

**Author notes:** These authors contributed equally to this work (Bourguiba Aly, Bauché Stephanie, Pietri-Rouxel France, Falcone Sestina).

## Abstract

Voltage-gated Ca²⁺ channels (VGCCs) are regulated by four CaVβ subunits (CaVβ1–CaVβ4), each showing specific expression patterns in excitable cells. While primarily known for regulating VGCC function, CaVβ proteins also have channel-independent roles, including gene expression modulation. Among these, CaVβ1 is expressed in skeletal muscle as multiple isoforms. The adult isoform, CaVβ1D, localizes at the triad and modulates CaV1 activity during Excitation-Contraction Coupling (ECC). In this study, we investigated the lesser-known embryonic/perinatal CaVβ1 isoforms and their roles in neuromuscular junction (NMJ) formation, maturation, and maintenance. We found that CaVβ1 isoform expression is developmentally regulated through differential promoter activation. Specifically, CaVβ1A is expressed in embryonic muscle and reactivated in denervated adult muscle, alongside the known CaVβ1E isoform. Nerve injury in adult muscle triggers a shift in promoter usage, resulting in re-expression of embryonic/perinatal Cacnb1A and Cacnb1E transcripts. Functional analyses using aneural agrin-induced AChR clustering on primary myotubes demonstrated that these isoforms contribute to NMJ formation. Additionally, their expression during early postnatal development is essential for NMJ maturation and long-term maintenance. These findings reveal previously unrecognized roles of CaVβ1 isoforms beyond VGCC regulation, highlighting their significance in neuromuscular system development and homeostasis.
