## Supplementary material for "Identification of CaVβ1 isoforms required for neuromuscular junction formation and maintenance": list of Primers and antibodies

### Sheet: Ir ab
Name/Target	Source	Reference	Species	Application	Dilution
Cacnb1-506:524	ThermoFisher Scientific	Custom antibody	Rabbit		1:500
AChR (delta subunit)	Invitrogen	11565752	Mouse		1:100
MuSK	Sigma Aldrich	ABS549	Rabbit		1:100
Rapsyn			Mouse		1:100
Dok7	Santa Cruz	sc-50463 (H-284)	Rabbit		1:100
Neurofilament	Merck	N4142	rabbit	IF	1:500
SV2A	DSHB	SV2	Mouse		1:500
MyHC	DSHB	MF20	Mouse		1:50
α-Bungarotoxin-Alexa Fluor™ conjugated 594	ThermoFisher Scientific	B13423	Bungarus multicinctus		1:500
AChR (alpha subunit)	Covance	MRT-609R-506	Rat		1:500
Histone H3	Abcam	Ab1791	Rabbit	ChIP	0.3µg	per 10µg of chromatin
H3K9ac	Abcam	Ab113674 (no longer on the market)	Mouse		1µg
RNAPII pS5 (4H8)	Abcam	Ab5408	Mouse		2µg
H3K4me3	ThermoFisher Scientific	PA5-27029	Rabbit		1.2µg
IgG mouse	Sigma Aldrich	I-5381	Mouse		2µg

### Sheet: IIr ab
Name/Target	Source	Reference	Species	Application	Dilution
StarBright Blue 700 Goat Anti-Mouse IgG	BioRad	12004159	Mouse	WB	1:10 000
StarBright Blue 700 Goat Anti-Rabbit IgG		12004162	Rabbit
StarBright Blue 520 Goat Anti-Mouse IgG		12005867	Mouse
StarBright Blue 520 Goat Anti-Rabbit IgG		12005870	Rabbit
Goat anti-Mouse IgG (H+L) Highly Cross-Adsorbed Secondary Antibody, Alexa Fluor™ 488	ThermoFisher Scientific	A-11029	Mouse	IF	1:400
Goat anti-Rabbit IgG (H+L) Highly Cross-Adsorbed Secondary Antibody, Alexa Fluor™ 488	ThermoFisher Scientific	A-11034	Mouse	IF	1:400

### Sheet: Primers
Name	Forward	Reverse	Application
Cacnb1 (Ex2A-Ex3)	GGCAAGTACAGCAAGAGG	GTTTGGTCTTGGCTTTCTCG	qPCR
Cacnb1 (Ex2B-Ex3)	CAGCCGGACCCTGGTAGTG	GTTTGGTCTTGGCTTTCTCG
Cacnb1 (all isoforms)	GACAGCCTTCGTCTGCTGCAG	CATGTCTGTCACCTCATAGCC
Myogenin	ACGATGGACGTAAGGGAGTG	AGTGAATGCAACTCCCAGAG
MCK	AGACAAGCATAAGACCGACCT	AGGCAGAGTGTAACCCTTGAT
Myhc3	AAGGCCAAAAAGGCCATC	CATTCCAGACGGTTGCTGCAG
Myhc8	CTGTTAAAGGGTTAAGGAAGC	CGCCTGTAATTTGTCCACCA
Lrp4	AGTCACCGCAAGGCTGTCATTA	GTTGGCACTATTGATGCTCTTGG
Rapsyn	CTGGATGAAGGTCGTGGAGAAG	CCGAGCAGTATCAATCTGGACC
Achra1	AAGCTACTGTGAGATCATCGTCAC	TGACGAAGTGGTAGGTGATGTCCA
Achrg	GCTCAGCTGCAAGTTGATCTC	CCTCCTGCTCCATCTCTGTC
Musk	TTCAGCGGGACTGAGAAACT	TGTCTTCCACGCTCAGAATG
PO	CTCCAAGCAGATGCAGCAGA	ATAGCCTTGCGCATCATGGT	qPCR + PCR
Cacnb1 (Ex2A-Ex2B-Ex3)	GGCAAGTACAGCAAGAGG	GTTTGGTCTTGGCTTTCTCG	PCR triplex
	CAGCCGGACCCTGGTAGTG
Cacnb1 (Ex6-Ex8)	GACAGCCTTCGTCTGCTGCAG	CATGTCTGTCACCTCATAGCC	PCR
Cacnb1 (-3,6kb)	CTCCAGCCTCCTTGTTCATTC	CTTTGCCCACTGAAATTCTTGG	qPCR ChIP
Cacnb1 (Ex1-Int1)	ACCTTCCCAAGAGATCCCTATG	GGCATATAACCCTTTCCTTCCC
Cacnb1 (Int1-Ex2A)	CTGGTAGGAGCTGAACTAGGAA	ATGTTGTATCCGAGGACGTACT
Cacnb1 (Int2)	CATGTGCAAACTGCTAGGGTAT	ATAGCATGCTTCTGTGGTTGAG
Cacnb1 (Ex2B-Int3)	GAAGAGATGAGCTGGGAGAAAG	GCAGTTTGCACATGTAGCAATT
Cacnb1 (Int4)	TTACAATACAAAAGCGACGGGT	GGCAGAGGATGCCTGTATAAAG

### Sheet: Primers Nanopore
Name	Sequence
U1-Ex1-Cacnb1-fw	GCAGTCGAACATGTAGCTGACTCAGGTCACCGGACCGGAGGATCCTCTC
U1-Ex2BInt-Cacnb1-fw	GCAGTCGAACATGTAGCTGACTCAGGTCACGCAATTCTGCTTGTAACCTGAGCTC
U1-Ex2B-Cacnb1-fw	GCAGTCGAACATGTAGCTGACTCAGGTCACCAGCCGGACCCTGGTAGTG
U2-Ex13end-Cacnb1-rv	TGGATCACTTGTGCAAGCATCACATCGTAGGCTACATGGCGTGCTCCTGAG
U2-Ex14-Cacnb1-rv	TGGATCACTTGTGCAAGCATCACATCGTAGCCTCTCAGCGGATGTAGACGC
